# Mechanochemical forces regulate the composition and fate of stalled nascent chains

**DOI:** 10.1101/2024.08.02.606406

**Authors:** Danish Khan, Ananya A Vinayak, Cole S Sitron, Onn Brandman

**Affiliations:** Department of Biochemistry, Stanford University School of Medicine, Stanford, CA 94305, USA; Department of Cellular Biochemistry, Max Planck Institute of Biochemistry, Am Klopferspitz 18, 82152 Martinsried, Germany

**Keywords:** CAT tails, protein quality control, ribosome, translation, ribosome stalling, mechanochemistry, ribosome-associated quality control (RQC), protein folding

## Abstract

The ribosome-associated <u>q</u>uality <u>c</u>ontrol (RQC) pathway resolves stalled ribosomes. As part of RQC, stalled nascent polypeptide chains (NCs) are appended with <u>CA</u>rboxy-<u>T</u>erminal amino acids (CAT tails) in an mRNA-free, non-canonical elongation process. CAT tail composition includes Ala, Thr, and potentially other residues. The relationship between CAT tail composition and function has remained unknown. Using biochemical approaches in yeast, we discovered that mechanochemical forces on the NC regulate CAT tailing. We propose CAT tailing initially operates in an “extrusion mode” that increases NC lysine accessibility for on-ribosome ubiquitination. Thr in CAT tails enhances NC extrusion by preventing formation of polyalanine, which can form α-helices that lower extrusion efficiency and disrupt termination of CAT tailing. After NC ubiquitylation, pulling forces on the NC switch CAT tailing to an Ala-only “release mode” which facilitates nascent chain release from large ribosomal subunits and NC degradation. Failure to switch from extrusion to release mode leads to accumulation of NCs on large ribosomal subunits and proteotoxic aggregation of Thr-rich CAT tails.

**One sentence summary:** Mechanochemical forces regulate the composition of CAT tails to extrude or release stalled nascent chains and recycle ribosomes.
