## Supplementary material for "Mechanochemical forces regulate the composition and fate of stalled nascent chains": Table S1

### Sheet: Plasmids
Table S1: List of plasmids, yeast strains, amino acid and DNA sequences.
All plasmids were CEN/URA3.
Name	Description	Linker Sequence (TEV cleavage sites are in blue, HA epitope is in purple)	Alias/comments
pDK1	GFP-0-R12	not applicable	GFP-0
pDK2	GFP-20-R12	GGSGSGENLYFQSGSGSTS	GFP-20; GFP-TEV-R12;(used in Fig. 1B)
pDK3	GFP-20-R12	GGSGYPYDVPDYAGSGTSG	GFP-1xHA-R12; (used in Fig. 3A)
pDK4	GFP-30-R12	GGSGYPYDVPDYAGYPYDVPDYAGSGTS	GFP-2xHA-R12
pDK5	GFP-40-R12	GGSGYPYDVPDYAGYPYDVPDYAGSYPYDVPDYAGSGTS	GFP-40; GFP-3xHA-R12
pDK6	GFP-50-R12	GGSGYPYDVPDYAGYPYDVPDYASGYPYDVPDYAGYPYDVPDYAGSGTS	GFP-50; GFP-4xHA-R12
pDK7	1K-sGFP-20-R12	GGSGSGENLYFQSGSGSTS	1K-sGFP-20
pDK8	1K-sGFP-40-R12	same as pDK5	1K-sGFP-40
pDK9	RFP-T2A2-GFP-40-R12	same as pDK5
pDK10	RFP-T2A2-GFP-40-RRR	same as pDK5	non-stalling control
pDK11	RFP-T2A2-GFP-20-R12	same as pDK2
pDK12	RFP-T2A2-GFP-20-RRR	same as pDK2	non-stalling control
pDK13	RFP-T2A2-GFP-40-RRR-AAAA	same as pDK5
pDK14	RFP-T2A2-GFP-40-RRR-(AAA)2	same as pDK5
pDK15	RFP-T2A2-GFP-40-RRR-(AAA)4	same as pDK5
pDK16	RFP-T2A2-GFP-40-RRR-(ATA)2	same as pDK5
pDK17	RFP-T2A2-GFP-40-RRR-(ATA)4	same as pDK5
pDK18	GFP-A32-R12	AAAAAAAAAAAAAAAAAAAAAAAAAAAAAAAA	GFP-A32
pDK19	GFP-(AT16)-R12	ATAATTTAAAATAATTTAAATATAATATTATA	GFP-(AT)16
pDK20	GFP-T32-R12	TTTTTTTTTTTTTTTTTTTTTTTTTTTTTTTT	GFP-T32
pDK21	GFP-(AT)9-A32-R12	ATAATTTAAATATAATATTAAAAAAAAAAAAAAAAAAAAAAAAAAAAAAA	GFP-(AT)9-A32
pDK22	GFP-A20-(AT)15-R12	AAAAAAAAAAAAAAAAAAAATAAATATATAATATTTATATATTTTTATAA	GFP-A20-(AT)15
pDK23	GFP-(AT)25-R12	ATAATTTAAATATAATATTATAAATATATAATATTTATATATTTTTATAA	GFP-(AT)25
pDK24	GFP-T50-R12	TTTTTTTTTTTTTTTTTTTTTTTTTTTTTTTTTTTTTTTTTTTTTTTTTT	GFP-T50
pDK25	SpecR16-40-R12	same as pDK5	R16-40
pDK26	SpecR16_F11D-40-R12	same as pDK5	R16-F11D-40
pDK27	SpecR16_L59D-40-R12	same as pDK5	R16-L59D-40
pDK28	MBP-6-R12	GGSGSTS	MBP-6
pDK29	MBP-20-R12	same as pDK4	MBP-20; MBP-1xHA-R12
pDK30	MBP-40-R12	same as pDK5	MBP-40; MBP-3xHA-R12
pDK31	MBP-50-R12	same as pDK6	MBP-50; MBP-4xHA-R12
pDK32	MBP-70-R12	GGSGYPYDVPDYAGYPYDVPDYASGYPYDVPDYAGYPYDVPDYASGYPYDVPDYAGYPYDVPDYAGSGTS	MBP-70; MBP-7xHA-R12
pDK33	spGFP-40-R12	same as pDK5	spGFP-40
pDK34	spGFP-20-R12	same as pDK4	spGFP-20
pDK35	GFP-224KKKKK228-R12	not applicable
pDK36	GFP-224DDDDD228-R12	not applicable
pDK37	GFP-40-263KKKKK268-R12	GGSGYPYDVPDYAGYPYDVPDYAGKKKKKVPDYAGSGTS
pDK38	GFP-40-263DDDDD268-R12	GGSGYPYDVPDYAGYPYDVPDYAGDDDDDVPDYAGSGTS
pDK39	GFP-S4-263QQQQQLQFLQ268-R12	INISGLRFCTQSQFPETLLMSLALFQQQQQLQFLQILLRS
pDK40	GFP-S4-263RRRRRLRFLR268-R12	INISGLRFCTQSQFPETLLMSLALFRRRRRLRFLRILLRS
pDK41	GFP-S4-263KKKKKLKFLK268-R12	INISGLRFCTQSQFPETLLMSLALFKKKKKLKFLKILLRS	GFP-S4-(K)-R12
pDK42	GFP-S4-263EEEEELEFLE268-R12	INISGLRFCTQSQFPETLLMSLALFEEEEELEFLEILLRS
pDK43	GFP-S4-263DDDDDLDFLD268-R12	INISGLRFCTQSQFPETLLMSLALFDDDDDLDFLDILLRS	GFP-S4-(D)-R12
pDK44	GFP-A6-R12	AAAAAA	GFP-A6
pDK45	GFP-A13-R12	AAAAAAAAAAAAA	GFP-A13
pDK46	GFP-A20-R12	AAAAAAAAAAAAAAAAAAAA	GFP-A20

### Sheet: Yeast Strains
Description	Genotype	Strain Number	Reference
WT	BY4741	yOB199	Brandman et. al., 2012
ltn1Δ	BY4741 ltn1Δ::kanMX	yOB259	Brandman et. al., 2012
ltn1Δ rqc2Δ	BY4741 ltn1Δ::kanMX rqc2Δ::natMX	yOBj004	Shen et. al., 2012
ltn1Δ OE-rqc2	BY4741 pRQC2::HIS3-pTDH3 ltn1Δ::natMX	yOB551	Sitron et. al., 2019
rqc2Δ	BY4741 rqc2Δ::kanMX	yOB454	Sitron et. al., 2019
hul5Δ	BY4741 hul5Δ::natMX	yOB1410	Sitron et. al., 2019
RQC2	BY4741 RQC2-WT::LEU2	yOB1068	Sitron et. al., 2019
rqc2-D9A	BY4741 RQC2-D9A::LEU2	yOB2595	Sitron et. al., 2019
rqc2-D98A	BY4741 RQC2-D98A::LEU2	yOB1000	Sitron et. al., 2019
ltn1Δ rqc2-D9A	BY4741 RQC2-D98A::LEU2 ltn1Δ::natMX	yOB2579	Sitron et. al., 2019
ltn1Δ rqc2-D9A	BY4741 RQC2-D9A::LEU2 ltn1Δ::hygMX	yOB2897	Sitron et. al., 2019
ltn1Δ vms1Δ	BY4741 ltn1Δ::kanMX vms1Δ::natMX	yOB4371	Sitron et. al., 2019
vms1Δ (1)	BY4741 vms1Δ::kanMX	yOB2687	This study
vms1Δ (2)	BY4741 vms1Δ::kanMX	yOB4361	This study
WT	W303	yOB894	Verma et. al., 2013
cdc48-3	W303 cdc48-3	yOB895	Verma et. al., 2013
rqc2Δ	W303 rqc2Δ	yOB4345	This study
cdc48-3 ltn1Δ	W303 cdc48-3 ltn1Δ	yOB4352	This study

### Sheet: Amino Acid Sequences
Description	Amino Acid Sequence	DNA sequence
>R12	RRRRRRRRRRRR*	cggcgacgacggcgacgccgacgacgacggcgccgcTAA
>GFP-40-R12	MSKGEELFTGVVPILVELDGDVNGHKFSVSGEGEGDATYGKLTLKFICTTGKLPVPWPTLVTTLTYGVQCFSRYPDHMKRYDFFKSAMPEGYVQERTISFKDDGNYKTRAEVKFEGDTLVNRIELKGIDFKEDGNILGHKLEYNYNSHNVYITADKQKNGIKANFKIRHNIEDGSVQLADHYQQNTPIGDGPVLLPDNHYLSTQSALLKDPNEKRDHMVLLEFVTAAGITHGMDELYKGGSGYPYDVPDYAGYPYDVPDYAGSYPYDVPDYAGSGTSRRRRRRRRRRRR*	atgagtaaaggagaagaacttttcactggagttgtcccaattcttgttgaattagatggtgatgttaatgggcacaaattttctgtcagtggagagggtgaaggtgatgcaacatacggaaaacttacccttaaatttatttgcactactggaaaactacctgttccatggccaacacttgtcactactctgacgtatggtgttcaatgcttttcccgttatccggatcatatgaaacggtatgactttttcaagagtgccatgcccgaaggttatgtacaggaacgcactatatctttcaaagatgacgggaactacaagacgcgtgctgaagtcaagtttgaaggtgatacccttgttaatcgtatcgagttaaaaggtattgattttaaagaagat…
>GFP-20-R12 (pDK2)	MSKGEELFTGVVPILVELDGDVNGHKFSVSGEGEGDATYGKLTLKFICTTGKLPVPWPTLVTTLTYGVQCFSRYPDHMKRYDFFKSAMPEGYVQERTISFKDDGNYKTRAEVKFEGDTLVNRIELKGIDFKEDGNILGHKLEYNYNSHNVYITADKQKNGIKANFKIRHNIEDGSVQLADHYQQNTPIGDGPVLLPDNHYLSTQSALLKDPNEKRDHMVLLEFVTAAGITHGMDELYKGGSGSGENLYFQSGSGSTSRRRRRRRRRRRR*	atgagtaaaggagaagaacttttcactggagttgtcccaattcttgttgaattagatggtgatgttaatgggcacaaattttctgtcagtggagagggtgaaggtgatgcaacatacggaaaacttacccttaaatttatttgcactactggaaaactacctgttccatggccaacacttgtcactactctgacgtatggtgttcaatgcttttcccgttatccggatcatatgaaacggtatgactttttcaagagtgccatgcccgaaggttatgtacaggaacgcactatatctttcaaagatgacgggaactacaagacgcgtgctgaagtcaagtttgaaggtgatacccttgttaatcgtatcgagttaaaaggtattgattttaaagaagat…
>GFP-0-R12	MSKGEELFTGVVPILVELDGDVNGHKFSVSGEGEGDATYGKLTLKFICTTGKLPVPWPTLVTTLTYGVQCFSRYPDHMKRYDFFKSAMPEGYVQERTISFKDDGNYKTRAEVKFEGDTLVNRIELKGIDFKEDGNILGHKLEYNYNSHNVYITADKQKNGIKANFKIRHNIEDGSVQLADHYQQNTPIGDGPVLLPDNHYLSTQSALLKDPNEKRDHMVLLEFVTAAGITHGMDELYKRRRRRRRRRRRR*	atgagtaaaggagaagaacttttcactggagttgtcccaattcttgttgaattagatggtgatgttaatgggcacaaattttctgtcagtggagagggtgaaggtgatgcaacatacggaaaacttacccttaaatttatttgcactactggaaaactacctgttccatggccaacacttgtcactactctgacgtatggtgttcaatgcttttcccgttatccggatcatatgaaacggtatgactttttcaagagtgccatgcccgaaggttatgtacaggaacgcactatatctttcaaagatgacgggaactacaagacgcgtgctgaagtcaagtttgaaggtgatacccttgttaatcgtatcgagttaaaaggtattgattttaaagaagat…
>1K-sGFP-40-R12	MTSRGEELFTGVVPILVELDGDVNGHRFSVRGEGEGDATNGRLTLRFICTTGRLPVPWPTLVTTLTYGVQCFSRYPDHMRRHDFFKSAMPEGYVQERTISFRDDGTYRTRAVVRFEGDTLVNRIELRGTDFREDGNILGHRLEYNYNSHNVYITADRQRNGIRANFTIRHNVEDGSVQLADHYQQNTPIGDGPVLLPDDHYLSTQTALSRDPNERRDHMVLLEFVTAAGITQGMDELYRGGSGYPYDVPDYAGYPYDVPDYAGSYPYDVPDYAGSGTSRRRRRRRRRRRR*	ATGACGTCCAGAGGGGAAGAGCTTTTCACGGGCGTCGTACCTATCTTGGTAGAGTTAGACGGAGATGTAAATGGACACCGTTTTAGTGTGAGGGGGGAAGGTGAGGGAGACGCAACAAATGGAAGACTAACGCTAAGGTTCATTTGCACGACAGGCAGGCTGCCTGTTCCATGGCCCACATTGGTGACGACTTTAACCTATGGAGTGCAATGTTTTTCTCGTTATCCAGACCACATGAGACGTCACGACTTCTTTAAGTCCGCTATGCCTGAAGGGTACGTGCAAGAGAGGACAATATCTTTCAGGGATGATGGCACTTACAGGACAAGGGCCGTCGTTAGGTTTGAAGGTGATACGTTAGTTAATAGGATAGAACTAAGGGGTACAGACTTCAGAGAA…
>1K-sGFP-20-R12	MTSRGEELFTGVVPILVELDGDVNGHRFSVRGEGEGDATNGRLTLRFICTTGRLPVPWPTLVTTLTYGVQCFSRYPDHMRRHDFFKSAMPEGYVQERTISFRDDGTYRTRAVVRFEGDTLVNRIELRGTDFREDGNILGHRLEYNYNSHNVYITADRQRNGIRANFTIRHNVEDGSVQLADHYQQNTPIGDGPVLLPDDHYLSTQTALSRDPNERRDHMVLLEFVTAAGITQGMDELYRGGSGSGENLYFQSGSGSTSRRRRRRRRRRRR*	ATGACGTCCAGAGGGGAAGAGCTTTTCACGGGCGTCGTACCTATCTTGGTAGAGTTAGACGGAGATGTAAATGGACACCGTTTTAGTGTGAGGGGGGAAGGTGAGGGAGACGCAACAAATGGAAGACTAACGCTAAGGTTCATTTGCACGACAGGCAGGCTGCCTGTTCCATGGCCCACATTGGTGACGACTTTAACCTATGGAGTGCAATGTTTTTCTCGTTATCCAGACCACATGAGACGTCACGACTTCTTTAAGTCCGCTATGCCTGAAGGGTACGTGCAAGAGAGGACAATATCTTTCAGGGATGATGGCACTTACAGGACAAGGGCCGTCGTTAGGTTTGAAGGTGATACGTTAGTTAATAGGATAGAACTAAGGGGTACAGACTTCAGAGAA…
>RFP-T2A2-GFP-40-R12	MVSELIKENMHMKLYMEGTVNNHHFKCTSEGEGKPYEGTQTMRIKAVEGGPLPFAFDILATSFMYGSKTFINHTQGIPDFFKQSFPEGFTWERVTTYEDGGVLTATQDTSLQDGCLIYNVKIRGVNFPSNGPVMQKKTLGWEASTETLYPADGGLEGRADMALKLVGGGHLICNLKTTYRSKKPAKNLKMPGVYYVDRRLERIKEADKETYVEQHEVAVARYCDLPSKLGHRGSGEGRGSLLTCGDVEENPGPGSGEGRGSLLTCGDVEENPGPMSKGEELFTGVVPILVELDGDVNGHKFSVSGEGEGDATYGKLTLKFICTTGKLPVPWPTLVTTLTYGVQCFSRYPDHMKRYDFFKSAMPEGYVQERTISFKDDGNYKTRAEVKFEGDTLVNRIEL…	ATGgtgagcgagctgattaaggagaacatgcacatgaagctgtacatggagggcaccgtgaacaaccaccacttcaagtgcacatccgagggcgaaggcaagccctacgagggcacccagaccatgagaatcaaggcggtcgagggcggccctctccccttcgccttcgacatcctggctaccagcttcatgtacggcagcaaaaccttcatcaaccacacccagggcatccccgacttctttaagcagtccttccccgagggcttcacatgggagagagtcaccacatacgaagacgggggcgtgctgaccgctacccaggacaccagcctccaggacggctgcctcatctacaacgtcaagatcagaggggtgaacttcccatccaacggccctgtg…
>RFP-T2A2-GFP-40-RRR	MVSELIKENMHMKLYMEGTVNNHHFKCTSEGEGKPYEGTQTMRIKAVEGGPLPFAFDILATSFMYGSKTFINHTQGIPDFFKQSFPEGFTWERVTTYEDGGVLTATQDTSLQDGCLIYNVKIRGVNFPSNGPVMQKKTLGWEASTETLYPADGGLEGRADMALKLVGGGHLICNLKTTYRSKKPAKNLKMPGVYYVDRRLERIKEADKETYVEQHEVAVARYCDLPSKLGHRGSGEGRGSLLTCGDVEENPGPGSGEGRGSLLTCGDVEENPGPMSKGEELFTGVVPILVELDGDVNGHKFSVSGEGEGDATYGKLTLKFICTTGKLPVPWPTLVTTLTYGVQCFSRYPDHMKRYDFFKSAMPEGYVQERTISFKDDGNYKTRAEVKFEGDTLVNRIEL…	ATGgtgagcgagctgattaaggagaacatgcacatgaagctgtacatggagggcaccgtgaacaaccaccacttcaagtgcacatccgagggcgaaggcaagccctacgagggcacccagaccatgagaatcaaggcggtcgagggcggccctctccccttcgccttcgacatcctggctaccagcttcatgtacggcagcaaaaccttcatcaaccacacccagggcatccccgacttctttaagcagtccttccccgagggcttcacatgggagagagtcaccacatacgaagacgggggcgtgctgaccgctacccaggacaccagcctccaggacggctgcctcatctacaacgtcaagatcagaggggtgaacttcccatccaacggccctgtg…
>GFP-A32-R12	MSKGEELFTGVVPILVELDGDVNGHKFSVSGEGEGDATYGKLTLKFICTTGKLPVPWPTLVTTLTYGVQCFSRYPDHMKRYDFFKSAMPEGYVQERTISFKDDGNYKTRAEVKFEGDTLVNRIELKGIDFKEDGNILGHKLEYNYNSHNVYITADKQKNGIKANFKIRHNIEDGSVQLADHYQQNTPIGDGPVLLPDNHYLSTQSALLKDPNEKRDHMVLLEFVTAAGITHGMDELYKAAAAAAAAAAAAAAAAAAAAAAAAAAAAAAAARRRRRRRRRRRR*	atgagtaaaggagaagaacttttcactggagttgtcccaattcttgttgaattagatggtgatgttaatgggcacaaattttctgtcagtggagagggtgaaggtgatgcaacatacggaaaacttacccttaaatttatttgcactactggaaaactacctgttccatggccaacacttgtcactactctgacgtatggtgttcaatgcttttcccgttatccggatcatatgaaacggtatgactttttcaagagtgccatgcccgaaggttatgtacaggaacgcactatatctttcaaagatgacgggaactacaagacgcgtgctgaagtcaagtttgaaggtgatacccttgttaatcgtatcgagttaaaaggtattgattttaaagaagat…
>GFP-AT16-R12	MSKGEELFTGVVPILVELDGDVNGHKFSVSGEGEGDATYGKLTLKFICTTGKLPVPWPTLVTTLTYGVQCFSRYPDHMKRYDFFKSAMPEGYVQERTISFKDDGNYKTRAEVKFEGDTLVNRIELKGIDFKEDGNILGHKLEYNYNSHNVYITADKQKNGIKANFKIRHNIEDGSVQLADHYQQNTPIGDGPVLLPDNHYLSTQSALLKDPNEKRDHMVLLEFVTAAGITHGMDELYKATAATTTAAAATAATTTAAATATAATATTATARRRRRRRRRRRR*	atgagtaaaggagaagaacttttcactggagttgtcccaattcttgttgaattagatggtgatgttaatgggcacaaattttctgtcagtggagagggtgaaggtgatgcaacatacggaaaacttacccttaaatttatttgcactactggaaaactacctgttccatggccaacacttgtcactactctgacgtatggtgttcaatgcttttcccgttatccggatcatatgaaacggtatgactttttcaagagtgccatgcccgaaggttatgtacaggaacgcactatatctttcaaagatgacgggaactacaagacgcgtgctgaagtcaagtttgaaggtgatacccttgttaatcgtatcgagttaaaaggtattgattttaaagaagat…
>GFP-T32-R12	MSKGEELFTGVVPILVELDGDVNGHKFSVSGEGEGDATYGKLTLKFICTTGKLPVPWPTLVTTLTYGVQCFSRYPDHMKRYDFFKSAMPEGYVQERTISFKDDGNYKTRAEVKFEGDTLVNRIELKGIDFKEDGNILGHKLEYNYNSHNVYITADKQKNGIKANFKIRHNIEDGSVQLADHYQQNTPIGDGPVLLPDNHYLSTQSALLKDPNEKRDHMVLLEFVTAAGITHGMDELYKTTTTTTTTTTTTTTTTTTTTTTTTTTTTTTTTRRRRRRRRRRRR*	atgagtaaaggagaagaacttttcactggagttgtcccaattcttgttgaattagatggtgatgttaatgggcacaaattttctgtcagtggagagggtgaaggtgatgcaacatacggaaaacttacccttaaatttatttgcactactggaaaactacctgttccatggccaacacttgtcactactctgacgtatggtgttcaatgcttttcccgttatccggatcatatgaaacggtatgactttttcaagagtgccatgcccgaaggttatgtacaggaacgcactatatctttcaaagatgacgggaactacaagacgcgtgctgaagtcaagtttgaaggtgatacccttgttaatcgtatcgagttaaaaggtattgattttaaagaagat…
>RFP-T2A2-GFP-20-R12	MVSELIKENMHMKLYMEGTVNNHHFKCTSEGEGKPYEGTQTMRIKAVEGGPLPFAFDILATSFMYGSKTFINHTQGIPDFFKQSFPEGFTWERVTTYEDGGVLTATQDTSLQDGCLIYNVKIRGVNFPSNGPVMQKKTLGWEASTETLYPADGGLEGRADMALKLVGGGHLICNLKTTYRSKKPAKNLKMPGVYYVDRRLERIKEADKETYVEQHEVAVARYCDLPSKLGHRGSGEGRGSLLTCGDVEENPGPGSGEGRGSLLTCGDVEENPGPMSKGEELFTGVVPILVELDGDVNGHKFSVSGEGEGDATYGKLTLKFICTTGKLPVPWPTLVTTLTYGVQCFSRYPDHMKRYDFFKSAMPEGYVQERTISFKDDGNYKTRAEVKFEGDTLVNRIEL…	ATGgtgagcgagctgattaaggagaacatgcacatgaagctgtacatggagggcaccgtgaacaaccaccacttcaagtgcacatccgagggcgaaggcaagccctacgagggcacccagaccatgagaatcaaggcggtcgagggcggccctctccccttcgccttcgacatcctggctaccagcttcatgtacggcagcaaaaccttcatcaaccacacccagggcatccccgacttctttaagcagtccttccccgagggcttcacatgggagagagtcaccacatacgaagacgggggcgtgctgaccgctacccaggacaccagcctccaggacggctgcctcatctacaacgtcaagatcagaggggtgaacttcccatccaacggccctgtg…
>RFP-T2A2-GFP-20-RRR	MVSELIKENMHMKLYMEGTVNNHHFKCTSEGEGKPYEGTQTMRIKAVEGGPLPFAFDILATSFMYGSKTFINHTQGIPDFFKQSFPEGFTWERVTTYEDGGVLTATQDTSLQDGCLIYNVKIRGVNFPSNGPVMQKKTLGWEASTETLYPADGGLEGRADMALKLVGGGHLICNLKTTYRSKKPAKNLKMPGVYYVDRRLERIKEADKETYVEQHEVAVARYCDLPSKLGHRGSGEGRGSLLTCGDVEENPGPGSGEGRGSLLTCGDVEENPGPMSKGEELFTGVVPILVELDGDVNGHKFSVSGEGEGDATYGKLTLKFICTTGKLPVPWPTLVTTLTYGVQCFSRYPDHMKRYDFFKSAMPEGYVQERTISFKDDGNYKTRAEVKFEGDTLVNRIEL…	ATGgtgagcgagctgattaaggagaacatgcacatgaagctgtacatggagggcaccgtgaacaaccaccacttcaagtgcacatccgagggcgaaggcaagccctacgagggcacccagaccatgagaatcaaggcggtcgagggcggccctctccccttcgccttcgacatcctggctaccagcttcatgtacggcagcaaaaccttcatcaaccacacccagggcatccccgacttctttaagcagtccttccccgagggcttcacatgggagagagtcaccacatacgaagacgggggcgtgctgaccgctacccaggacaccagcctccaggacggctgcctcatctacaacgtcaagatcagaggggtgaacttcccatccaacggccctgtg…
>SpecR16-40-R12	MGSGKLNESHRLHQFFRDMDDEESWIKEKKLLVSSEDYGRDLTGVQNLRKKHKRLEAELAAHEPAIQGVQDTGKKLSDDNTIGKEEIQQRLAQFVDHWKELKQLAAARGQRLEESLEYQQGGSGYPYDVPDYAGYPYDVPDYAGSYPYDVPDYAGSGTSRRRRRRRRRRRR*	ATGGGATCAGGCAAGCTGAATGAGTCACACAGGCTTCACCAGTTCTTTAGAGATATGGACGACGAGGAGTCTTGGATTAAGGAAAAAAAACTGCTGGTCAGTTCCGAAGACTATGGTCGTGACTTGACTGGAGTCCAGAATCTGAGAAAGAAGCATAAGAGGCTAGAGGCTGAATTGGCCGCTCACGAACCAGCCATACAAGGGGTTCAAGACACTGGAAAGAAGCTATCCGATGACAACACTATCGGTAAAGAAGAAATTCAGCAACGTCTAGCACAATTTGTAGACCACTGGAAGGAGCTAAAACAGCTTGCTGCGGCTCGTGGACAAAGACTTGAAGAATCCCTAGAGTATCAGCAAggcggatctggatacccatacgatgttcctgactatgcg…
>MBP-6-R12	MKIEEGKLVIWINGDKGYNGLAEVGKKFEKDTGIKVTVEHPDKLEEKFPQVAATGDGPDIIFWAHDRFGGYAQSGLLAEITPDKAFQDKLYPFTWDAVRYNGKLIAYPIAVEALSLIYNKDLLPNPPKTWEEIPALDKELKAKGKSALMFNLQEPYFTWPLIAADGGYAFKYENGKYDIKDVGVDNAGAKAGLTFLVDLIKNKHMNADTDYSIAEAAFNKGETAMTINGPWAWSNIDTSKVNYGVTVLPTFKGQPSKPFVGVLSAGINAASPNKELAKEFLENYLLTDEGLEAVNKDKPLGAVALKSYEEGLAKDPRIAATMENAQKGEIMPNIPQMSAFWYAVRTAVINAASGRQTVDEALKDAQTGGSGSTSRRRRRRRRRRRR*	ATGAAAATCGAAGAAGGTAAACTGGTAATCTGGATTAACGGCGATAAAGGCTATAACGGTCTCGCTGAAGTCGGTAAGAAATTCGAGAAAGATACCGGAATTAAAGTCACCGTTGAGCATCCGGATAAACTGGAAGAGAAATTCCCACAGGTTGCGGCAACTGGCGATGGCCCTGACATTATCTTCTGGGCACACGACCGCTTTGGTGGCTACGCTCAATCTGGCCTGTTGGCTGAAATCACCCCGGACAAAGCGTTCCAGGACAAGCTGTATCCGTTTACCTGGGATGCCGTACGTTACAACGGCAAGCTGATTGCTTACCCGATCGCTGTTGAAGCGTTATCGCTGATTTATAACAAAGATCTGCTGCCGAACCCGCCAAAAACCTGGGAAGAGATC…
>spGFP-40-R12	MKAFTSLLCGLGLSTTLAKAGSSKGEELFTGVVPILVELDGDVNGHKFSVSGEGEGDATYGKLTLKFICTTGKLPVPWPTLVTTLTYGVQCFSRYPDHMKRYDFFKSAMPEGYVQERTISFKDDGNYKTRAEVKFEGDTLVNRIELKGIDFKEDGNILGHKLEYNYNSHNVYITADKQKNGIKANFKIRHNIEDGSVQLADHYQQNTPIGDGPVLLPDNHYLSTQSALLKDPNEKRDHMVLLEFVTAAGITHGMDELYKGGSGYPYDVPDYAGYPYDVPDYAGSYPYDVPDYAGSGTSRRRRRRRRRRRR*	atgaAAGCATTCACCAGTTTACTATGTGGACTAGGCCTGTCCACTACACTCGCTAAGGCCGGTTCAagtaaaggagaagaacttttcactggagttgtcccaattcttgttgaattagatggtgatgttaatgggcacaaattttctgtcagtggagagggtgaaggtgatgcaacatacggaaaacttacccttaaatttatttgcactactggaaaactacctgttccatggccaacacttgtcactactctgacgtatggtgttcaatgcttttcccgttatccggatcatatgaaacggtatgactttttcaagagtgccatgcccgaaggttatgtacaggaacgcactatatctttcaaagatgacgggaactacaagacgcgtgctgaagtc…
>spGFP-20-R12	MKAFTSLLCGLGLSTTLAKAGSSKGEELFTGVVPILVELDGDVNGHKFSVSGEGEGDATYGKLTLKFICTTGKLPVPWPTLVTTLTYGVQCFSRYPDHMKRYDFFKSAMPEGYVQERTISFKDDGNYKTRAEVKFEGDTLVNRIELKGIDFKEDGNILGHKLEYNYNSHNVYITADKQKNGIKANFKIRHNIEDGSVQLADHYQQNTPIGDGPVLLPDNHYLSTQSALLKDPNEKRDHMVLLEFVTAAGITHGMDELYKGGSGSGENLYFQSGSGSTSRRRRRRRRRRRR*	atgaAAGCATTCACCAGTTTACTATGTGGACTAGGCCTGTCCACTACACTCGCTAAGGCCGGTTCAAgtaaaggagaagaacttttcactggagttgtcccaattcttgttgaattagatggtgatgttaatgggcacaaattttctgtcagtggagagggtgaaggtgatgcaacatacggaaaacttacccttaaatttatttgcactactggaaaactacctgttccatggccaacacttgtcactactctgacgtatggtgttcaatgcttttcccgttatccggatcatatgaaacggtatgactttttcaagagtgccatgcccgaaggttatgtacaggaacgcactatatctttcaaagatgacgggaactacaagacgcgtgctgaagtc…
>GFP-224KKKKK228-R12	MSKGEELFTGVVPILVELDGDVNGHKFSVSGEGEGDATYGKLTLKFICTTGKLPVPWPTLVTTLTYGVQCFSRYPDHMKRYDFFKSAMPEGYVQERTISFKDDGNYKTRAEVKFEGDTLVNRIELKGIDFKEDGNILGHKLEYNYNSHNVYITADKQKNGIKANFKIRHNIEDGSVQLADHYQQNTPIGDGPVLLPDNHYLSTQSALLKDPNEKRDHMVLLEFKKKKKITHGMDELYKRRRRRRRRRRRR*	atgagtaaaggagaagaacttttcactggagttgtcccaattcttgttgaattagatggtgatgttaatgggcacaaattttctgtcagtggagagggtgaaggtgatgcaacatacggaaaacttacccttaaatttatttgcactactggaaaactacctgttccatggccaacacttgtcactactctgacgtatggtgttcaatgcttttcccgttatccggatcatatgaaacggtatgactttttcaagagtgccatgcccgaaggttatgtacaggaacgcactatatctttcaaagatgacgggaactacaagacgcgtgctgaagtcaagtttgaaggtgatacccttgttaatcgtatcgagttaaaaggtattgattttaaagaagat…
>GFP-224DDDDD228-R12	MSKGEELFTGVVPILVELDGDVNGHKFSVSGEGEGDATYGKLTLKFICTTGKLPVPWPTLVTTLTYGVQCFSRYPDHMKRYDFFKSAMPEGYVQERTISFKDDGNYKTRAEVKFEGDTLVNRIELKGIDFKEDGNILGHKLEYNYNSHNVYITADKQKNGIKANFKIRHNIEDGSVQLADHYQQNTPIGDGPVLLPDNHYLSTQSALLKDPNEKRDHMVLLEFDDDDDITHGMDELYKRRRRRRRRRRRR*	atgagtaaaggagaagaacttttcactggagttgtcccaattcttgttgaattagatggtgatgttaatgggcacaaattttctgtcagtggagagggtgaaggtgatgcaacatacggaaaacttacccttaaatttatttgcactactggaaaactacctgttccatggccaacacttgtcactactctgacgtatggtgttcaatgcttttcccgttatccggatcatatgaaacggtatgactttttcaagagtgccatgcccgaaggttatgtacaggaacgcactatatctttcaaagatgacgggaactacaagacgcgtgctgaagtcaagtttgaaggtgatacccttgttaatcgtatcgagttaaaaggtattgattttaaagaagat…
>GFP-40-263KKKKK268-R12	MSKGEELFTGVVPILVELDGDVNGHKFSVSGEGEGDATYGKLTLKFICTTGKLPVPWPTLVTTLTYGVQCFSRYPDHMKRYDFFKSAMPEGYVQERTISFKDDGNYKTRAEVKFEGDTLVNRIELKGIDFKEDGNILGHKLEYNYNSHNVYITADKQKNGIKANFKIRHNIEDGSVQLADHYQQNTPIGDGPVLLPDNHYLSTQSALLKDPNEKRDHMVLLEFVTAAGITHGMDELYKGGSGYPYDVPDYAGYPYDVPDYAGKKKKKVPDYAGSGTSRRRRRRRRRRRR*	atgagtaaaggagaagaacttttcactggagttgtcccaattcttgttgaattagatggtgatgttaatgggcacaaattttctgtcagtggagagggtgaaggtgatgcaacatacggaaaacttacccttaaatttatttgcactactggaaaactacctgttccatggccaacacttgtcactactctgacgtatggtgttcaatgcttttcccgttatccggatcatatgaaacggtatgactttttcaagagtgccatgcccgaaggttatgtacaggaacgcactatatctttcaaagatgacgggaactacaagacgcgtgctgaagtcaagtttgaaggtgatacccttgttaatcgtatcgagttaaaaggtattgattttaaagaagat…
GFP-40-263DDDDD268-R12	MSKGEELFTGVVPILVELDGDVNGHKFSVSGEGEGDATYGKLTLKFICTTGKLPVPWPTLVTTLTYGVQCFSRYPDHMKRYDFFKSAMPEGYVQERTISFKDDGNYKTRAEVKFEGDTLVNRIELKGIDFKEDGNILGHKLEYNYNSHNVYITADKQKNGIKANFKIRHNIEDGSVQLADHYQQNTPIGDGPVLLPDNHYLSTQSALLKDPNEKRDHMVLLEFVTAAGITHGMDELYKGGSGYPYDVPDYAGYPYDVPDYAGDDDDDVPDYAGSGTSRRRRRRRRRRRR*	atgagtaaaggagaagaacttttcactggagttgtcccaattcttgttgaattagatggtgatgttaatgggcacaaattttctgtcagtggagagggtgaaggtgatgcaacatacggaaaacttacccttaaatttatttgcactactggaaaactacctgttccatggccaacacttgtcactactctgacgtatggtgttcaatgcttttcccgttatccggatcatatgaaacggtatgactttttcaagagtgccatgcccgaaggttatgtacaggaacgcactatatctttcaaagatgacgggaactacaagacgcgtgctgaagtcaagtttgaaggtgatacccttgttaatcgtatcgagttaaaaggtattgattttaaagaagat…
GFP-S4-263QQQQQLQFLQ268-R12	MSKGEELFTGVVPILVELDGDVNGHKFSVSGEGEGDATYGKLTLKFICTTGKLPVPWPTLVTTLTYGVQCFSRYPDHMKRYDFFKSAMPEGYVQERTISFKDDGNYKTRAEVKFEGDTLVNRIELKGIDFKEDGNILGHKLEYNYNSHNVYITADKQKNGIKANFKIRHNIEDGSVQLADHYQQNTPIGDGPVLLPDNHYLSTQSALLKDPNEKRDHMVLLEFVTAAGITHGMDELYKINISGLRFCTQSQFPETLLMSLALFQQQQQLQFLQILLRSRRRRRRRRRRRR*	atgagtaaaggagaagaacttttcactggagttgtcccaattcttgttgaattagatggtgatgttaatgggcacaaattttctgtcagtggagagggtgaaggtgatgcaacatacggaaaacttacccttaaatttatttgcactactggaaaactacctgttccatggccaacacttgtcactactctgacgtatggtgttcaatgcttttcccgttatccggatcatatgaaacggtatgactttttcaagagtgccatgcccgaaggttatgtacaggaacgcactatatctttcaaagatgacgggaactacaagacgcgtgctgaagtcaagtttgaaggtgatacccttgttaatcgtatcgagttaaaaggtattgattttaaagaagat…
GFP-S4-263DDDDDLDFLD268-R12	MSKGEELFTGVVPILVELDGDVNGHKFSVSGEGEGDATYGKLTLKFICTTGKLPVPWPTLVTTLTYGVQCFSRYPDHMKRYDFFKSAMPEGYVQERTISFKDDGNYKTRAEVKFEGDTLVNRIELKGIDFKEDGNILGHKLEYNYNSHNVYITADKQKNGIKANFKIRHNIEDGSVQLADHYQQNTPIGDGPVLLPDNHYLSTQSALLKDPNEKRDHMVLLEFVTAAGITHGMDELYKINISGLRFCTQSQFPETLLMSLALFDDDDDLDFLDILLRSRRRRRRRRRRRR*	atgagtaaaggagaagaacttttcactggagttgtcccaattcttgttgaattagatggtgatgttaatgggcacaaattttctgtcagtggagagggtgaaggtgatgcaacatacggaaaacttacccttaaatttatttgcactactggaaaactacctgttccatggccaacacttgtcactactctgacgtatggtgttcaatgcttttcccgttatccggatcatatgaaacggtatgactttttcaagagtgccatgcccgaaggttatgtacaggaacgcactatatctttcaaagatgacgggaactacaagacgcgtgctgaagtcaagtttgaaggtgatacccttgttaatcgtatcgagttaaaaggtattgattttaaagaagat…
